# Multi-omic Characterization of HIV Effects at Single Cell Level across Human Brain Regions

**DOI:** 10.1101/2025.02.05.636707

**Authors:** Junchen Yang, Kriti Agrawal, Jay Stanley, Ruiqi Li, Nicholas Jacobs, Haowei Wang, Chang Lu, Rihao Qu, Declan Clarke, Yuhang Chen, Yunzhe Jiang, Donglu Bai, Suchen Zheng, Howard Fox, Ya-chi Ho, Anita Huttner, Mark Gerstein, Yuval Kluger, Le Zhang, Serena Spudich

## Abstract

HIV infection exerts profound and long-lasting neurodegenerative effects on the central nervous system (CNS) that can persist despite antiretroviral therapy (ART). Here, we used single-nucleus multiome sequencing to map the transcriptomic and epigenetic landscapes of postmortem human brains from 13 healthy individuals and 20 individuals with HIV who have a history of treatment with ART. Our study spanned three distinct regions—the prefrontal cortex, insular cortex, and ventral striatum—enabling a comprehensive exploration of region-specific and cross-regional perturbations. We found widespread and persistent HIV-associated transcriptional and epigenetic alterations across multiple cell types. Detailed analyses of microglia revealed state changes marked by immune activation and metabolic dysregulation, while integrative multiomic profiling of astrocytes identified multiple subpopulations, including a reactive subpopulation unique to HIV-infected brains. These findings suggest that cells from people with HIV exhibit molecular shifts that may underlie ongoing neuroinflammation and CNS dysfunction. Furthermore, cell–cell communication analyses uncovered dysregulated and pro-inflammatory interactions among glial populations, underscoring the multifaceted and enduring impact of HIV on the brain milieu. Collectively, our comprehensive atlas of HIV-associated brain changes reveals distinct glial cell states with signatures of pro-inflammatory signaling and metabolic dysregulation, providing a framework for developing targeted therapies for HIV-associated neurological dysfunction.
