## supplementary table 1 for "Multi-omic Characterization of HIV Effects at Single Cell Level across Human Brain Regions"

	HIV	CTR	P value
	n = 20	n = 13
% women	20%	23%	0.99
Age, years	47.5 (44 - 58)	43.09 (20 - 49)	0.02
Post-mortem interval (hours)	8.0 (6 – 22)	16.5 (14-20)	0.09
Race			0.34
% Black/African American	40%	39%
% White	45%	61%
% Other	15%	0%
Ethnicity			0.99
% Hispanic or Latino	25%	31%
Estimated duration of living with HIV (years)*
> 15	50%	-
6 – 14	28%	-
< 5	22%	-
CD4 +T cell count nadir* (cells/ml)	22 (8-136)	-
Duration since last premortem visit* (months)	2.3 (1.3-6.0)	-
Last pre-mortem CD4 +T cell count* (cells/ml)	151 (16-288)	-
Last pre-mortem HIV RNA level* (log10 copies/ml)	2.93 (1.69-4.87 )	-
% last premortem HIV RNA level <50 copies/ml	33%	-
Medians and interquartile range or frequencies (percentages) are shown. Comparisons used Mann-Whitney or Fisher’s exact test.
*Data available for 18/20 PWH donors
