## supplementary table 2 for "Multi-omic Characterization of HIV Effects at Single Cell Level across Human Brain Regions"

module	gene
hiv_down_module	P2RY12
hiv_down_module	CX3CR1
hiv_down_module	TMEM119
hiv_down_module	SALL1
hiv_down_module	MICOS10
hiv_down_module	LINC01141
hiv_down_module	AZIN2
hiv_down_module	ST6GALNAC3
hiv_down_module	LINC01356
hiv_down_module	SYT6
hiv_down_module	NOS1AP
hiv_down_module	C1orf112
hiv_down_module	KIF21B
hiv_down_module	PTPN14
hiv_down_module	KIF26B
hiv_down_module	CACNB4
hiv_down_module	TANC1
hiv_down_module	DHRS9
hiv_down_module	AC009950.1
hiv_down_module	MORC1
hiv_down_module	P2RY13
hiv_down_module	IGSF10
hiv_down_module	P3H2
hiv_down_module	C4orf19
hiv_down_module	MMRN1
hiv_down_module	DCLK2
hiv_down_module	GUCY1A1
hiv_down_module	OTULINL
hiv_down_module	LINC02057
hiv_down_module	AC008691.1
hiv_down_module	LTC4S
hiv_down_module	RASGEF1C
hiv_down_module	HCG22
hiv_down_module	OPRM1
hiv_down_module	HDAC9
hiv_down_module	AC002480.1
hiv_down_module	GAL3ST4
hiv_down_module	LRRC4
hiv_down_module	LINC00996
hiv_down_module	PEBP4
hiv_down_module	KHDRBS3
hiv_down_module	AC079015.1
hiv_down_module	SUSD3
hiv_down_module	LPAR1
hiv_down_module	AC215217.1
hiv_down_module	LINC02642
hiv_down_module	MACORIS
hiv_down_module	LINC01374
hiv_down_module	NAV2
hiv_down_module	PRDM11
hiv_down_module	LPXN
hiv_down_module	MPEG1
hiv_down_module	LINC02712
hiv_down_module	CLEC9A
hiv_down_module	AC008014.1
hiv_down_module	IGF1
hiv_down_module	C12orf75
hiv_down_module	SELPLG
hiv_down_module	GPN3
hiv_down_module	TBC1D4
hiv_down_module	AL356740.2
hiv_down_module	AC008050.1
hiv_down_module	VASH1
hiv_down_module	EML1
hiv_down_module	PLD4
hiv_down_module	AC009432.2
hiv_down_module	MAF
hiv_down_module	ARL5C
hiv_down_module	MRC2
hiv_down_module	LIPG
hiv_down_module	RTTN
hiv_down_module	SOCS6
hiv_down_module	LINC01909
hiv_down_module	PLVAP
hiv_down_module	LILRA4
hiv_down_module	SYNDIG1
hiv_down_module	AJ009632.2
hiv_down_module	JAM2
hiv_down_module	DSCAM
hiv_down_module	TNFRSF13C
hiv_up_module1	PLOD1
hiv_up_module1	FCGR1A
hiv_up_module1	CD48
hiv_up_module1	NIBAN1
hiv_up_module1	TMEM163
hiv_up_module1	WNT5A
hiv_up_module1	AC121764.1
hiv_up_module1	ERC2
hiv_up_module1	PARP9
hiv_up_module1	SLC12A8
hiv_up_module1	PLSCR1
hiv_up_module1	BCL6
hiv_up_module1	TBC1D14
hiv_up_module1	LAP3
hiv_up_module1	AC020703.1
hiv_up_module1	CD180
hiv_up_module1	PIM1
hiv_up_module1	ZC3HAV1
hiv_up_module1	TMEM176B
hiv_up_module1	SH2D4A
hiv_up_module1	LY96
hiv_up_module1	MAP3K8
hiv_up_module1	RASSF4
hiv_up_module1	ANKRD22
hiv_up_module1	MS4A6A
hiv_up_module1	CASP4
hiv_up_module1	CASP5
hiv_up_module1	FLVCR2
hiv_up_module1	TMEM63C
hiv_up_module1	GPR65
hiv_up_module1	LINC01146
hiv_up_module1	SERPINA1
hiv_up_module1	RAB27A
hiv_up_module1	AC015871.1
hiv_up_module1	IL21R
hiv_up_module1	SNX20
hiv_up_module1	NLRC5
hiv_up_module1	FAM20A
hiv_up_module1	PTPN2
hiv_up_module1	ABHD3
hiv_up_module1	PSTPIP2
hiv_up_module1	ADGRE1
hiv_up_module1	ADGRE2
hiv_up_module1	JAK3
hiv_up_module1	SIGLEC9
hiv_up_module1	LILRB1
hiv_up_module1	LIMK2
hiv_up_module1	APOL6
hiv_up_module2	TMEM51
hiv_up_module2	SLC2A1
hiv_up_module2	GCLM
hiv_up_module2	FCGR2A
hiv_up_module2	HSPA6
hiv_up_module2	FCGR2B
hiv_up_module2	CD247
hiv_up_module2	PPFIA4
hiv_up_module2	ADCY3
hiv_up_module2	FOSL2
hiv_up_module2	MXD1
hiv_up_module2	PDK1
hiv_up_module2	STAT4
hiv_up_module2	TNS1
hiv_up_module2	RAMP1
hiv_up_module2	IQSEC1
hiv_up_module2	LIMD1
hiv_up_module2	PFKFB4
hiv_up_module2	GBE1
hiv_up_module2	FAM162A
hiv_up_module2	ATP1B3
hiv_up_module2	FAM13A
hiv_up_module2	AC097534.2
hiv_up_module2	ACSL1
hiv_up_module2	ANKRD37
hiv_up_module2	LPCAT1
hiv_up_module2	MYO10
hiv_up_module2	LUCAT1
hiv_up_module2	ELL2
hiv_up_module2	HSD17B4
hiv_up_module2	P4HA2
hiv_up_module2	MGAT1
hiv_up_module2	AL133259.1
hiv_up_module2	RNF144B
hiv_up_module2	VEGFA
hiv_up_module2	SLC16A10
hiv_up_module2	SYTL3
hiv_up_module2	NAMPT
hiv_up_module2	HILPDA
hiv_up_module2	PRKAG2
hiv_up_module2	ESYT2
hiv_up_module2	PPP1R3B
hiv_up_module2	BNIP3L
hiv_up_module2	FAM110B
hiv_up_module2	UBXN2B
hiv_up_module2	SDCBP
hiv_up_module2	RIPK2
hiv_up_module2	PLIN2
hiv_up_module2	CEMIP2
hiv_up_module2	PCSK5
hiv_up_module2	NFIL3
hiv_up_module2	UGCG
hiv_up_module2	COL27A1
hiv_up_module2	P4HA1
hiv_up_module2	KCNMA1
hiv_up_module2	BAG3
hiv_up_module2	CHST15
hiv_up_module2	ADAM8
hiv_up_module2	ADM
hiv_up_module2	NEAT1
hiv_up_module2	SERPINH1
hiv_up_module2	KLRD1
hiv_up_module2	BCAT1
hiv_up_module2	ERO1A
hiv_up_module2	HIF1A
hiv_up_module2	SIPA1L1
hiv_up_module2	ALPK3
hiv_up_module2	PDE8A
hiv_up_module2	CHSY1
hiv_up_module2	NOD2
hiv_up_module2	SLC7A5
hiv_up_module2	CYTH1
hiv_up_module2	TGIF1
hiv_up_module2	FAM210A
hiv_up_module2	RFX2
hiv_up_module2	ZNF331
hiv_up_module2	MBOAT7
hiv_up_module2	SULF2
hiv_up_module2	SLC5A3
hiv_up_module2	LRP5L
hiv_up_module2	HMOX1
hiv_up_module2	MAFF
hiv_up_module2	NFAM1
hiv_up_module2	CELSR1
hiv_up_module2	GRAMD4
